# Molecular and cellular dynamics of the developing human neocortex at single-cell resolution

**DOI:** 10.1101/2024.01.16.575956

**Authors:** Li Wang, Cheng Wang, Juan A. Moriano, Songcang Chen, Guolong Zuo, Arantxa Cebrián-Silla, Shaobo Zhang, Tanzila Mukhtar, Shaohui Wang, Mengyi Song, Lilian Gomes de Oliveira, Qiuli Bi, Jonathan J. Augustin, Xinxin Ge, Mercedes F. Paredes, Eric J. Huang, Arturo Alvarez-Buylla, Xin Duan, Jingjing Li, Arnold R. Kriegstein

**Affiliations:** The Eli and Edythe Broad Center of Regeneration Medicine and Stem Cell Research, University of California San Francisco; San Francisco, CA 94143, USA; Department of Neurology, University of California San Francisco; San Francisco, CA 94143, USA; University of Barcelona Institute of Complex Systems; Barcelona, 08007, Spain; Department of Neurological Surgery, University of California San Francisco; San Francisco, CA 94143, USA; Department of Ophthalmology, University of California San Francisco; San Francisco, CA 94143, USA; Neuro-immune Interactions Laboratory, Institute of Biomedical Sciences, Department of Immunology, University of São Paulo; São Paulo, SP 05508-220, Brazil; Department of Physiology, University of California San Francisco, San Francisco, CA 94143, USA; Department of Pathology, University of California San Francisco; San Francisco, CA 94143, USA

## Abstract

The development of the human neocortex is a highly dynamic process and involves complex cellular trajectories controlled by cell-type-specific gene regulation^1^. Here, we collected paired single-nucleus chromatin accessibility and transcriptome data from 38 human neocortical samples encompassing both the prefrontal cortex and primary visual cortex. These samples span five main developmental stages, ranging from the first trimester to adolescence. In parallel, we performed spatial transcriptomic analysis on a subset of the samples to illustrate spatial organization and intercellular communication. This atlas enables us to catalog cell type-, age-, and area-specific gene regulatory networks underlying neural differentiation. Moreover, combining single-cell profiling, progenitor purification, and lineage-tracing experiments, we have untangled the complex lineage relationships among progenitor subtypes during the transition from neurogenesis to gliogenesis in the human neocortex. We identified a tripotential intermediate progenitor subtype, termed Tri-IPC, responsible for the local production of GABAergic neurons, oligodendrocyte precursor cells, and astrocytes. Remarkably, most glioblastoma cells resemble Tri-IPCs at the transcriptomic level, suggesting that cancer cells hijack developmental processes to enhance growth and heterogeneity. Furthermore, by integrating our atlas data with large-scale GWAS data, we created a disease-risk map highlighting enriched ASD risk in second-trimester intratelencephalic projection neurons. Our study sheds light on the gene regulatory landscape and cellular dynamics of the developing human neocortex.
