## Supplementary Tables for "Molecular and cellular dynamics of the developing human neocortex at single-cell resolution": Supplementary Table 1.xlsx

### Sheet: Supplementary Table 1
Supplementary Table 1 | snMultiome sample meta data and QC metrics.
Individual_ID	Sample_ID	Source	Processing_date	Estimated_postconceptional_age_in_days	Group	Sex	Region	Region_details	PMI	Estimated number of cells	ATAC Confidently mapped read pairs	ATAC Fraction of genome in peaks	ATAC Q30 bases in barcode	ATAC Q30 bases in read 1	ATAC Q30 bases in read 2	ATAC Q30 bases in sample index i1	ATAC TSS enrichment score	ATAC Unmapped read pairs	ATAC Valid barcodes	GEX Fraction of transcriptomic reads in cells	GEX Median UMI counts per cell	GEX Median genes per cell	GEX Q30 bases in UMI	GEX Q30 bases in barcode	GEX Q30 bases in read 2	GEX Q30 bases in sample index i1	GEX Q30 bases in sample index i2	GEX Reads mapped antisense to gene	GEX Reads mapped confidently to exonic regions	GEX Reads mapped confidently to genome	GEX Reads mapped confidently to transcriptome	GEX Total genes detected
HDBR-15020	HDBR-15020-FB	HDBR	2021-05-11	54	First_trimester	M	General	Forebrain	0	6675	0.9064	0.0258	0.8945	0.9502	0.9373	0.928	8.2834	0.0093	0.9722	0.7503	5208	2407	0.9492	0.9617	0.9454	0.9666	0.9476	0.2896	0.3291	0.927	0.5873	31236
HDBR-14834	HDBR-14834-TC	HDBR	2021-05-11	60	First_trimester	F	General	Telencephalon	0	5588	0.9149	0.0282	0.8894	0.9354	0.9392	0.8971	8.6385	0.0103	0.9719	0.7335	5335.5	2436	0.9475	0.9609	0.9478	0.9609	0.9237	0.2973	0.3344	0.9231	0.5797	30555
HDBR-14584	HDBR-14584-CTX	HDBR	2021-07-29	60	First_trimester	M	General	Cortex	0	6971	0.9109	0.0271	0.9168	0.9326	0.9337	0.9033	7.5478	0.0117	0.9842	0.7766	4136	2077	0.9466	0.9505	0.9365	0.9456	0.8523	0.2835	0.3022	0.9203	0.5972	31023
HDBR-14831	HDBR-14831-CTX	HDBR	2021-07-29	63	First_trimester	F	General	Cortex	0	13378	0.9183	0.0426	0.9148	0.9287	0.9339	0.9035	10.6176	0.0109	0.9834	0.8586	3374	1887	0.9486	0.952	0.938	0.9392	0.9528	0.2833	0.3028	0.9248	0.5989	31165
ARK35	ARKFrozen-45-CTX	ZSFGH	2021-10-18	77	Second_trimester	M	General	Cortex	0	5263	0.9167	0.0292	0.9059	0.9378	0.9194	0.8699	7.75	0.0114	0.9776	0.8792	5244	2371	0.9533	0.9573	0.9395	0.9501	0.9461	0.3379	0.2157	0.9217	0.5283	30763
ARK15	ARKFrozen-20-CTX	ZSFGH	2021-10-18	84	Second_trimester	M	General	Cortex	0	6820	0.908	0.025	0.9125	0.9291	0.9269	0.867	7.416	0.0102	0.9809	0.8522	5141	2359	0.9514	0.9552	0.938	0.9277	0.9419	0.3557	0.2118	0.9202	0.5114	31402
ARK28	ARKFrozen-37-CTX	ZSFGH	2021-10-18	91	Second_trimester	M	General	Cortex	0	5545	0.9068	0.0231	0.9173	0.926	0.9299	0.8851	7.4522	0.0107	0.9809	0.893	5257	2229	0.9539	0.9581	0.9428	0.9479	0.9517	0.3736	0.1897	0.9244	0.5048	30802
ARK14	ARKFrozen-18-PFC	ZSFGH	2021-07-21	98	Second_trimester	M	PFC	PFC	0	6841	0.9103	0.0329	0.9166	0.9343	0.9314	0.8868	7.8935	0.0143	0.9846	0.793	3415	1802	0.9482	0.9519	0.9423	0.9359	0.9557	0.3538	0.2288	0.9278	0.5213	30748
ARK14	ARKFrozen-19-V1	ZSFGH	2022-12-21	98	Second_trimester	M	V1	V1	0	7696	0.9147	0.0305	0.9285	0.9548	0.9434	0.9444	6.7894	0.0127	0.9866	0.913	4761	2182.5	0.9467	0.9529	0.9254	0.9499	0.89	0.3058	0.2143	0.9366	0.5794	31217
ARK31	ARKFrozen-41-PFC-2	ZSFGH	2021-07-21	112	Second_trimester	M	PFC	PFC	0	9640	0.9047	0.034	0.9111	0.9404	0.9293	0.9003	9.7483	0.0143	0.9825	0.8286	2929	1642	0.9417	0.9437	0.9305	0.9401	0.9419	0.3535	0.2173	0.9259	0.5159	30937
ARK31	ARKFrozen-41-V1	ZSFGH	2022-12-16	112	Second_trimester	M	V1	V1	0	6741	0.9012	0.0322	0.9289	0.9555	0.945	0.9044	8.0113	0.0131	0.987	0.926	4302	1945	0.9442	0.9505	0.9303	0.9565	0.9376	0.3353	0.147	0.9376	0.543	31055
ARK1	ARKFrozen-1-PFC	ZSFGH	2021-10-18	126	Second_trimester	M	PFC	PFC	0	6056	0.9141	0.0255	0.9125	0.9463	0.9271	0.9124	7.4855	0.0107	0.9787	0.7845	3725	1827	0.9555	0.9586	0.94	0.9354	0.9387	0.3563	0.1932	0.9193	0.5058	31361
ARK25	ARKFrozen-32-V1	ZSFGH	2022-12-16	126	Second_trimester	F	V1	V1	0	6007	0.914	0.0322	0.9294	0.9547	0.9449	0.9152	8.1872	0.0141	0.9853	0.964	4627	2027	0.9435	0.9499	0.9262	0.9505	0.9254	0.3459	0.1301	0.9398	0.5325	31195
ARK33	ARKFrozen-43-PFC	ZSFGH	2021-07-29	147	Second_trimester	F	PFC	PFC	0	11066	0.9143	0.0341	0.9095	0.9412	0.9299	0.9085	8.5737	0.0107	0.9818	0.8888	3992	2002	0.9491	0.9527	0.9371	0.9276	0.9171	0.3367	0.1695	0.9217	0.5242	31728
ARK5	ARKFrozen-8-V1	ZSFGH	2022-12-20	147	Second_trimester	M	V1	V1	0	5308	0.9086	0.0325	0.9353	0.9562	0.9473	0.9101	8.5795	0.0152	0.9878	0.9445	4864	2042	0.9448	0.951	0.9294	0.9574	0.9276	0.3599	0.1553	0.931	0.5128	30705
GW27-2-7-18	GW27-2-7-18-PFC	PNRL	2021-07-29	178	Third_trimester	M	PFC	PFC	24	6526	0.8836	0.0117	0.9237	0.9366	0.9376	0.9017	3.8847	0.0094	0.9849	0.6253	3399.5	1734	0.9482	0.9513	0.9378	0.941	0.9407	0.2586	0.2894	0.9137	0.6101	30611
NIH-5900	NIH-5900-BA17	NeuroBioBank	2022-12-21	224	Third_trimester	F	V1	BA17	23	6659	0.9085	0.015	0.9216	0.9557	0.935	0.845	4.4688	0.0153	0.9841	0.6585	6288	2948	0.9429	0.9502	0.9272	0.9402	0.9193	0.1907	0.3373	0.9302	0.6809	31110
NIH-4267	NIH-4267-BA10-2	NeuroBioBank	2021-07-21	226	Third_trimester	F	PFC	BA10	14	11762	0.9227	0.0321	0.9258	0.922	0.9386	0.8998	6.613	0.0114	0.9852	0.8323	4943.5	2437	0.9459	0.9499	0.9419	0.9454	0.9503	0.237	0.246	0.9109	0.6137	31930
NIH-M1154	NIH-M1154-BA10-2	NeuroBioBank	2021-07-29	239	Third_trimester	F	PFC	BA10	4	9718	0.911	0.0185	0.9145	0.9392	0.9307	0.8931	4.8771	0.0089	0.9836	0.874	5867.5	2677	0.9497	0.9531	0.9409	0.8055	0.9526	0.2035	0.2107	0.9151	0.6454	32372
NIH-M2837	NIH-M2837-BA10-2	NeuroBioBank	2021-08-02	246	Third_trimester	F	PFC	BA10	18	7567	0.9094	0.0222	0.9161	0.9381	0.9306	0.8907	5.1259	0.0092	0.9832	0.7419	7130	3076	0.9476	0.9511	0.9427	0.9464	0.9469	0.2703	0.2303	0.9013	0.5632	32384
NIH-4373	NIH-4373-BA9-3	NeuroBioBank	2021-08-02	373	Infancy	F	PFC	BA9	13	8998	0.9086	0.0284	0.9121	0.9386	0.9273	0.9032	4.048	0.0087	0.9827	0.7616	7879.5	3422	0.947	0.9504	0.9391	0.9303	0.9253	0.1901	0.2357	0.8988	0.6329	32442
NIH-4373	NIH-4373-BA17	NeuroBioBank	2022-12-21	373	Infancy	F	V1	BA17	13	6961	0.8998	0.0211	0.9223	0.9567	0.9372	0.9415	3.3273	0.0127	0.9855	0.7266	6176	2600	0.9432	0.9507	0.9284	0.9667	0.883	0.1251	0.2822	0.9101	0.7047	31873
NIH-1325	NIH-1325-BA10-2	NeuroBioBank	2021-07-29	455	Infancy	F	PFC	BA10	18	10423	0.9173	0.0356	0.9097	0.9422	0.9226	0.8873	4.8822	0.0093	0.9823	0.8319	5086	2580	0.9479	0.9517	0.9393	0.9447	0.9503	0.2169	0.2349	0.9147	0.628	32415
NIH-1325	NIH-1325-BA17	NeuroBioBank	2022-12-16	455	Infancy	F	V1	BA17	18	8927	0.9186	0.0334	0.9242	0.9564	0.9395	0.9255	4.5312	0.0134	0.9849	0.9033	6968	3058	0.9455	0.9514	0.9239	0.9538	0.8925	0.1596	0.3009	0.9292	0.7045	31863
NIH-4458	NIH-4458-BA9-3	NeuroBioBank	2021-08-02	498	Infancy	F	PFC	BA9	14	7851	0.9034	0.0198	0.9125	0.9374	0.922	0.8671	4.1045	0.009	0.9824	0.6752	7073	3527	0.9475	0.9505	0.9358	0.9568	0.9154	0.1997	0.5056	0.8741	0.6283	31822
NIH-4458	NIH-4458-BA17	NeuroBioBank	2023-01-01	498	Infancy	F	V1	BA17	14	9691	0.9068	0.019	0.9243	0.9573	0.9386	0.9006	3.655	0.0143	0.9832	0.7494	9056	3946	0.9438	0.9505	0.9185	0.9478	0.9493	0.1957	0.4543	0.9139	0.6681	32422
NIH-4392	NIH-4392-BA9	NeuroBioBank	2021-07-29	507	Infancy	F	PFC	BA10	13	9101	0.9156	0.0372	0.9152	0.9423	0.9316	0.8994	5.6498	0.0089	0.9834	0.8025	6635	3230	0.9471	0.9509	0.9376	0.9603	0.8993	0.2457	0.2849	0.8999	0.5897	32497
NIH-4392	NIH-4392-BA17	NeuroBioBank	2022-12-20	507	Infancy	F	V1	BA17	13	7678	0.9145	0.0349	0.9289	0.958	0.9439	0.9497	4.8015	0.0136	0.9872	0.8841	10083.5	4034.5	0.9455	0.9519	0.9337	0.9527	0.9428	0.2332	0.2418	0.9275	0.6244	32678
NIH-1671	NIH-1671-BA10-2	NeuroBioBank	2021-08-02	574	Infancy	M	PFC	BA10	18	9146	0.9098	0.0514	0.9102	0.9394	0.9288	0.8894	5.4807	0.0095	0.9814	0.8578	5968	2530	0.9475	0.9512	0.9422	0.9201	0.9504	0.1543	0.1876	0.9128	0.6758	32811
NIH-1671	NIH-1671-BA17	NeuroBioBank	2022-12-20	574	Infancy	M	V1	BA17	18	7589	0.9091	0.0359	0.9258	0.9569	0.9426	0.9452	3.9584	0.0127	0.9862	0.9069	11648	4142	0.9465	0.9528	0.9304	0.9453	0.9246	0.2038	0.283	0.924	0.6445	33028
NIH-5554	NIH-5554-BA9	NeuroBioBank	2022-12-16	5020	Adolescence	F	PFC	BA9	15	12002	0.9152	0.0422	0.9303	0.9569	0.9447	0.9342	6.5624	0.013	0.9869	0.9402	3232.5	1791.5	0.9411	0.9474	0.9196	0.9445	0.9313	0.2382	0.2139	0.9313	0.6234	32916
NIH-5554	NIH-5554-BA17	NeuroBioBank	2022-12-16	5020	Adolescence	F	V1	BA17	15	8201	0.9197	0.0406	0.9288	0.9568	0.9442	0.9356	5.6781	0.0122	0.986	0.9393	9291	3881	0.9436	0.95	0.9213	0.9462	0.9224	0.2523	0.2309	0.9328	0.6139	32476
NIH-5162	NIH-5162-BA9	NeuroBioBank	2022-12-20	5058	Adolescence	M	PFC	BA9	11	9159	0.9102	0.0335	0.9316	0.9576	0.946	0.9355	5.5557	0.0131	0.9868	0.8118	4877	2588	0.9442	0.9506	0.9238	0.9601	0.9072	0.2398	0.3228	0.9072	0.6076	32828
NIH-5162	NIH-5162-BA17	NeuroBioBank	2022-12-20	5058	Adolescence	M	V1	BA17	11	11130	0.9136	0.0432	0.9324	0.955	0.9466	0.8958	6.9414	0.0116	0.987	0.8793	4669.5	2218.5	0.9467	0.9516	0.9304	0.9283	0.9279	0.2442	0.2387	0.9142	0.6058	33098
NIH-5376	NIH-5376-BA9	NeuroBioBank	2022-12-16	5119	Adolescence	M	PFC	BA9	19	8126	0.9052	0.0329	0.9298	0.9573	0.9459	0.9274	6.1729	0.0123	0.987	0.8771	4200	2082.5	0.9446	0.9512	0.9309	0.947	0.9447	0.2284	0.289	0.9336	0.6407	32678
NIH-5376	NIH-5376-BA17	NeuroBioBank	2022-12-16	5119	Adolescence	M	V1	BA17	19	8401	0.9087	0.0394	0.9288	0.9549	0.9434	0.9374	7.0161	0.0159	0.9857	0.9153	4614	2187	0.9426	0.9493	0.927	0.919	0.9369	0.1495	0.2623	0.9176	0.7039	32158
NIH-4341	NIH-4341-BA9	NeuroBioBank	2022-12-20	5353	Adolescence	M	PFC	BA9	16	8684	0.9002	0.0328	0.9304	0.9572	0.9445	0.9386	5.7373	0.0149	0.9859	0.774	2969	1604	0.9444	0.9505	0.9225	0.952	0.9214	0.2163	0.3172	0.901	0.6245	32515
NIH-4341	NIH-4341-BA17	NeuroBioBank	2022-12-20	5353	Adolescence	M	V1	BA17	16	12869	0.9038	0.0299	0.9287	0.9578	0.9432	0.938	5.1614	0.0129	0.9866	0.8164	4228	2275	0.9443	0.9508	0.9183	0.9575	0.8936	0.2028	0.3517	0.8967	0.6379	32590
