## Supplementary Tables for "Molecular and cellular dynamics of the developing human neocortex at single-cell resolution": Supplementary Table 5.xlsx

### Sheet: Supplementary Table 5a
Supplementary Table 5a | MERFISH sample metadata.
Individual_ID	Sample_ID	Source	Estimated_postconceptional_age_in_days	Group	Region	Region_details
ARK44	ARKFrozen-62-PFC	ZSFGH	154	Second_trimester	PFC	PFC
NIH-4365	NIH-4365-BA10	NeuroBioBank	235	Third_trimester	PFC	BA10
UCSF2018-003	UCSF2018-003-MFG	PNRL	267	Infancy	PFC	Middle frontal gyrus
ARK44	ARKFrozen-65-V1	ZSFGH	154	Second_trimester	V1	V1
NIH-5900	NIH-5900-BA17	NeuroBioBank	224	Third_trimester	V1	BA17
NIH-4392	NIH-4392-BA17	NeuroBioBank	507	Infancy	V1	BA17

### Sheet: Supplementary Table 5b
Supplementary Table 5b | MERFISH 300 gene panel.
Gene Name	ENSEMBL ID
TFAP2C	ENST00000201031
HGF	ENST00000222390
NAMPT	ENST00000222553
VIM	ENST00000224237
CD38	ENST00000226279
CRYAB	ENST00000227251
CDH9	ENST00000231021
HES1	ENST00000232424
IGFBP5	ENST00000233813
DLX2	ENST00000234198
TTR	ENST00000237014
PDGFRA	ENST00000257290
BRIP1	ENST00000259008
KIF11	ENST00000260731
TRHDE	ENST00000261180
PROX1	ENST00000261454
CUX2	ENST00000261726
THSD4	ENST00000261862
MOB3B	ENST00000262244
FBN2	ENST00000262464
CDH20	ENST00000262717
PALMD	ENST00000263174
CD44	ENST00000263398
DGKD	ENST00000264057
SEMA3C	ENST00000265361
RUNX1T1	ENST00000265814
SLCO1C1	ENST00000266509
BEST3	ENST00000266661
ASCL1	ENST00000266744
SRRM4	ENST00000267260
NXPH2	ENST00000272641
HES6	ENST00000272937
GLRA3	ENST00000274093
DAAM2	ENST00000274867
EGFR	ENST00000275493
ST18	ENST00000276480
CRH	ENST00000276571
SLC1A2	ENST00000278379
ZNF385D	ENST00000281523
GADL1	ENST00000282538
GJA1	ENST00000282561
TCTEX1D1	ENST00000282670
STK32B	ENST00000282908
FEZF2	ENST00000283268
SST	ENST00000287641
SLC6A1	ENST00000287766
KIT	ENST00000288135
PREX2	ENST00000288368
C21orf58	ENST00000291691
NEUROD1	ENST00000295108
IGFBP7	ENST00000295666
EOMES	ENST00000295743
PRSS12	ENST00000296498
ITGA2	ENST00000296585
ENPP6	ENST00000296741
BMPER	ENST00000297161
COL1A2	ENST00000297268
PDZRN4	ENST00000298919
PPP1R16B	ENST00000299824
CALB2	ENST00000302628
FOS	ENST00000303562
KCNS3	ENST00000304101
RETREG1	ENST00000306320
NWD2	ENST00000309447
CPED1	ENST00000310396
UGT8	ENST00000310836
DPY19L1	ENST00000310974
CARHSP1	ENST00000311052
FGFBP3	ENST00000311575
EBF1	ENST00000313708
METAP1D	ENST00000315796
SLC9A9	ENST00000316549
TAC1	ENST00000319273
NHLH2	ENST00000320238
TSHZ1	ENST00000322038
KCNH5	ENST00000322893
GLIS3	ENST00000324333
RIT2	ENST00000326695
ATP10B	ENST00000327245
EYA2	ENST00000327619
ADAMTSL1	ENST00000327883
POU3F2	ENST00000328345
PCP4	ENST00000328619
SV2B	ENST00000330276
HS3ST4	ENST00000331351
CPNE8	ENST00000331366
ZNF804B	ENST00000333190
CCK	ENST00000334681
EPHA3	ENST00000336596
SLA	ENST00000338087
GLUL	ENST00000339526
RUNX1	ENST00000344691
NR3C2	ENST00000344721
SMC4	ENST00000344722
KNL1	ENST00000346991
CAMK2A	ENST00000348628
ZNF536	ENST00000355537
DLL3	ENST00000356433
APOLD1	ENST00000356591
BCL11B	ENST00000357195
SPOCK3	ENST00000357545
CREB5	ENST00000357727
CFAP299	ENST00000358105
GAD1	ENST00000358196
KCNIP4	ENST00000359001
KLHL14	ENST00000359358
FAM107A	ENST00000360997
STAT1	ENST00000361099
IFI6	ENST00000361157
COL4A5	ENST00000361603
GRM3	ENST00000361669
GRIN3A	ENST00000361820
SLC35F3	ENST00000366617
VIP	ENST00000367244
ASPM	ENST00000367409
TNR	ENST00000367674
MOXD1	ENST00000367963
NKAIN2	ENST00000368417
BNIP3	ENST00000368636
TCERG1L	ENST00000368642
EBF3	ENST00000368648
EPHA7	ENST00000369303
TCF7L2	ENST00000369397
SORCS3	ENST00000369701
VAV3	ENST00000370056
OLFM3	ENST00000370103
KCNQ5	ENST00000370398
COL24A1	ENST00000370571
HCRTR2	ENST00000370862
BCAS1	ENST00000371435
TSHZ2	ENST00000371497
IFIT1	ENST00000371804
IFIT3	ENST00000371818
SPATA6	ENST00000371847
CHRDL1	ENST00000372045
VEGFA	ENST00000372067
IL1RAPL2	ENST00000372582
KLHL4	ENST00000373119
ITM2A	ENST00000373298
PBX3	ENST00000373489
ID3	ENST00000374561
NRP1	ENST00000374875
SVIL	ENST00000375400
COL4A1	ENST00000375820
APBB1IP	ENST00000376236
GAD2	ENST00000376261
RORB	ENST00000376896
GPC5	ENST00000377067
KLHL1	ENST00000377844
KITLG	ENST00000378535
ARX	ENST00000379044
LHFPL6	ENST00000379589
SFRP1	ENST00000379845
MAB21L1	ENST00000379919
CNTLN	ENST00000380647
CD99	ENST00000381192
ADARB2	ENST00000381312
RRM2	ENST00000381786
DOCK8	ENST00000382329
OLIG1	ENST00000382348
SEMA5A	ENST00000382496
AQP4	ENST00000383168
MOBP	ENST00000383754
GPX3	ENST00000388825
ALK	ENST00000389048
GRIK1	ENST00000389125
TFPI	ENST00000392365
ZBBX	ENST00000392766
ABLIM1	ENST00000392952
SPP1	ENST00000395080
GLI3	ENST00000395925
KIAA1217	ENST00000396445
GRIN2A	ENST00000396573
ITIH5	ENST00000397146
CCBE1	ENST00000398179
MX1	ENST00000398598
PTCHD4	ENST00000398738
MAP3K1	ENST00000399503
COLEC12	ENST00000400256
PCBP3	ENST00000400309
DIAPH3	ENST00000400324
DSCAM	ENST00000400454
PCDH11Y	ENST00000400457
LINC02487	ENST00000400831
RGS6	ENST00000402788
HMGA2	ENST00000403681
LTBP1	ENST00000404525
SLIT3	ENST00000404867
ETV1	ENST00000405358
MYT1L	ENST00000407844
CEBPD	ENST00000408965
COBLL1	ENST00000409184
NECAB1	ENST00000417640
TFRC	ENST00000420415
NFIA-AS2	ENST00000421455
LAMA2	ENST00000421865
LNCAROD	ENST00000422763
TOP2A	ENST00000423485
LHFPL3	ENST00000424859
COL12A1	ENST00000425443
ENPP2	ENST00000427067
VWC2L	ENST00000427124
SEMA3E	ENST00000427262
TNS3	ENST00000428457
RELN	ENST00000429186
CPNE4	ENST00000429747
DLX6-AS1	ENST00000430027
ABCA8	ENST00000430352
RBMS3	ENST00000432518
MDGA1	ENST00000434837
DIO2	ENST00000438257
HMGB2	ENST00000438704
SGO1-AS1	ENST00000448208
CLMP	ENST00000448775
CCN1	ENST00000451137
NELL2	ENST00000452445
LRRC9	ENST00000454474
FN1	ENST00000456923
CFAP43	ENST00000457071
SULF1	ENST00000458141
TAC3	ENST00000458521
RARB	ENST00000458646
SYNPR	ENST00000460711
CADPS2	ENST00000462699
CNTNAP2	ENST00000463592
ARMC3	ENST00000464017
CENPF	ENST00000469862
GPR39	ENST00000470071
SPATA17	ENST00000471021
RNF220	ENST00000484745
SULF2	ENST00000484875
EVA1C	ENST00000485488
GPR17	ENST00000486700
ZIC1	ENST00000488404
ABCB1	ENST00000488737
FYB2	ENST00000493000
LRIG1	ENST00000496559
MLIP	ENST00000502396
CDH12	ENST00000504376
FAM160A1	ENST00000505231
CCSER1	ENST00000509176
LINC02147	ENST00000509669
INPP4B	ENST00000509777
CDH18	ENST00000510297
CXCL14	ENST00000512158
RALYL	ENST00000517638
ANGPT1	ENST00000517746
FBXO32	ENST00000517956
POU6F2	ENST00000518318
EBF2	ENST00000520164
MAML2	ENST00000524717
KIRREL3	ENST00000525144
TNC	ENST00000535648
DOCK10	ENST00000535663
CCDC175	ENST00000537690
RIPOR2	ENST00000538035
ST8SIA5	ENST00000538168
PLS3	ENST00000539310
LINC01965	ENST00000544869
LINC00609	ENST00000546508
LINC01619	ENST00000551843
HOPX	ENST00000553379
DPF3	ENST00000556509
TSHR	ENST00000557096
CA10	ENST00000570565
SPON1	ENST00000576479
RBFOX3	ENST00000583458
CBLN2	ENST00000585159
KCNQ1OT1	ENST00000597346
ZFP36	ENST00000597629
NXPH1	ENST00000602349
OBI1-AS1	ENST00000607862
FAM106A	ENST00000610155
NEFL	ENST00000610854
LRMDA	ENST00000611255
CNTNAP4	ENST00000611870
OPCML	ENST00000612177
DACH1	ENST00000613252
LHX1	ENST00000614239
SATB2	ENST00000614512
AGBL1	ENST00000614907
FLT1	ENST00000615840
EOGT	ENST00000615922
NEAT1	ENST00000616315
SP8	ENST00000617581
CLDN5	ENST00000618236
PCDH15	ENST00000618301
PCSK6	ENST00000618548
NR2F2-AS1	ENST00000620029
PLP1	ENST00000621218
LHX1-DT	ENST00000621428
DISC1	ENST00000622252
SORCS1	ENST00000622431
LIPG	ENST00000623277
ISG15	ENST00000624697
LINC01170	ENST00000628324
SATB1-AS1	ENST00000631285
CFAP54	ENST00000637336
RMST	ENST00000640149
NOTCH1	ENST00000651671
