## Supplementary Tables for "Molecular and cellular dynamics of the developing human neocortex at single-cell resolution": Supplementary Table 8.xlsx

### Sheet: Supplementary Table 8a
Supplementary Table 8a | Overall CellChat ligand-receptor interaction strength based on all ligand-receptor pairs.
Outgoing cell type	RG-vRG	RG-tRG	RG-oRG	IPC-EN	EN-Newborn	EN-IT-Immature	EN-L2_3-IT	EN-L4-IT	EN-L5-IT	EN-L6-IT	EN-Non-IT-Immature	EN-L5-ET	EN-L5_6-NP	EN-L6-CT	EN-L6b	IN-dLGE-Immature	IN-CGE-Immature	IN-CGE-VIP	IN-CGE-SNCG	IN-Mix-LAMP5	IN-MGE-Immature	IN-MGE-SST	IN-MGE-PV	IPC-Glia	Astrocyte-Immature	Astrocyte-Protoplasmic	Astrocyte-Fibrous	OPC	Oligodendrocyte-Immature	Oligodendrocyte	Cajal-Retzius cell	Microglia	Vascular	Unknown
RG-vRG	0.143166	0.141795	0.150208	0.117834	0.109744	0.0553952	0.0453551	0.0565842	0.0395643	0.0540043	0.104533	0.0831791	0.0583991	0.0873889	0.0837488	0.329926	0.392019	0.408148	0.361222	0.416483	0.39264	0.233627	0.461972	0.332653	0.314901	0.335302	0.334247	0.404816	0.327279	0.243117	0.197746	0.01324	0.0759682	0.231298
RG-tRG	0.150706	0.152006	0.15869	0.122252	0.111015	0.0584342	0.0463485	0.0588894	0.0415051	0.0552366	0.10789	0.0870781	0.0603544	0.090377	0.0887533	0.477166	0.55556	0.567433	0.515293	0.567201	0.556167	0.333125	0.634459	0.429994	0.412138	0.455701	0.442585	0.519419	0.458007	0.366997	0.278727	0.0143098	0.0782452	0.319536
RG-oRG	0.189251	0.187058	0.197352	0.154191	0.139083	0.071262	0.0645674	0.0730209	0.050711	0.0676407	0.139091	0.10965	0.0749216	0.113617	0.112399	0.401213	0.472629	0.4993	0.449465	0.515712	0.474566	0.291493	0.567761	0.423047	0.399862	0.419569	0.423488	0.511129	0.413595	0.299248	0.247499	0.0146513	0.0975927	0.291363
IPC-EN	0.0484567	0.045859	0.0487867	0.0470344	0.0464741	0.0154251	0.0232629	0.0172817	0.0129807	0.0178262	0.0365789	0.0298365	0.011136	0.0337561	0.0296352	0.302611	0.356706	0.345983	0.329772	0.341947	0.356361	0.136372	0.388314	0.169687	0.159832	0.186312	0.174488	0.213751	0.204175	0.172183	0.104921	0.00236919	0.0338554	0.128022
EN-Newborn	0.0164751	0.0170842	0.0181782	0.0579221	0.0808234	0.046556	0.0724451	0.0366205	0.0216249	0.0534821	0.0253577	0.0339202	0.0417099	0.0504824	0.0141037	0.347714	0.422532	0.400571	0.377042	0.369283	0.409471	0.223662	0.422723	0.143301	0.146853	0.275951	0.236735	0.280208	0.284542	0.274048	0.135236	0.0181365	0.0789937	0.139338
EN-IT-Immature	0.00792445	0.00834873	0.00705369	0.0212651	0.0290782	0.0167413	0.0251007	0.0140331	0.00729514	0.0199514	0.00771115	0.0116028	0.016512	0.0192544	0.00610297	0.469143	0.548744	0.522399	0.503868	0.490783	0.544418	0.295641	0.568365	0.286811	0.267558	0.357761	0.31352	0.360331	0.379784	0.371468	0.239275	0.00475459	0.0284409	0.260362
EN-L2_3-IT	0.00733145	0.0091975	0.00754947	0.0119355	0.0138655	0.0116491	0.0193572	0.0118639	0.00959145	0.0142829	0.00675471	0.00659851	0.0131884	0.014633	0.0081712	0.530655	0.614794	0.590435	0.571446	0.560812	0.615292	0.339576	0.642606	0.314627	0.308566	0.409922	0.362588	0.395818	0.434412	0.429556	0.272064	0.0189612	0.0299865	0.293544
EN-L4-IT	0.00438926	0.00520709	0.00449603	0.00521493	0.00981675	0.00332258	0.00475409	0.00222189	0.0026029	0.00722966	0.00205609	0.00188885	0.00486916	0.00671429	0.00347898	0.572101	0.658183	0.629625	0.610421	0.590578	0.662645	0.36191	0.686282	0.337525	0.327913	0.43098	0.385876	0.425696	0.473545	0.469379	0.289819	0.0137297	0.0162216	0.313265
EN-L5-IT	0.0165771	0.017758	0.0182417	0.0112844	0.0176339	0.00935403	0.0126351	0.00834106	0.00545623	0.0138684	0.00500942	0.00782435	0.00867708	0.0144906	0.00328288	0.572479	0.663546	0.63519	0.613933	0.611549	0.663328	0.365873	0.690924	0.356027	0.343363	0.436311	0.398252	0.455814	0.474838	0.468814	0.291112	0.0145498	0.0210339	0.317912
EN-L6-IT	0.00833921	0.00799726	0.00759114	0.0237587	0.0331131	0.0201052	0.0299263	0.0176526	0.0112234	0.0240788	0.00904004	0.0156103	0.018683	0.0227574	0.00768284	0.493568	0.57753	0.548724	0.528675	0.513938	0.572624	0.314119	0.596516	0.293153	0.283505	0.377547	0.331051	0.387195	0.401294	0.392395	0.255786	0.00710648	0.0323883	0.276154
EN-Non-IT-Immature	0.0223527	0.0206606	0.0218706	0.0442476	0.0519717	0.0286301	0.0418938	0.0280417	0.0182333	0.0351895	0.0245321	0.0217852	0.0223689	0.0325664	0.00521763	0.449156	0.53159	0.50493	0.48136	0.47866	0.524288	0.286203	0.544643	0.284491	0.274875	0.355388	0.314849	0.383134	0.359453	0.348767	0.234129	0.00911928	0.0463032	0.253242
EN-L5-ET	0.0200375	0.0208944	0.0220018	0.0197312	0.0266785	0.0152979	0.0243501	0.0144754	0.00926976	0.0185996	0.0065092	0.0091384	0.0117357	0.0176424	0.00506566	0.424176	0.495267	0.470315	0.454718	0.44927	0.491567	0.268744	0.5146	0.27235	0.256745	0.323347	0.296916	0.365063	0.337428	0.328944	0.21014	0.00114811	0.0307103	0.227774
EN-L5_6-NP	0.0199072	0.020565	0.0218892	0.0224732	0.0331225	0.0193966	0.0315942	0.0199407	0.0144226	0.0249097	0.00970194	0.0140512	0.0151491	0.0221309	0.00548274	0.506288	0.589607	0.562852	0.541526	0.53303	0.586769	0.324457	0.611836	0.322333	0.308681	0.386361	0.356732	0.429266	0.411394	0.401936	0.261359	0.00731634	0.0367045	0.283436
EN-L6-CT	0.0022231	0.00195211	0.0134681	0.0245649	0.0408102	0.0225887	0.0366619	0.0240874	0.014425	0.0296969	0.00920132	0.0160491	0.014066	0.0259364	0.00292574	0.537595	0.628162	0.599214	0.573782	0.55971	0.624595	0.346575	0.646623	0.333634	0.323202	0.411886	0.365384	0.436866	0.44417	0.432114	0.279028	0.00826943	0.0357542	0.30381
EN-L6b	0.0162065	0.0172965	0.0184869	0.0571929	0.0674367	0.0380777	0.0593496	0.0305765	0.0212677	0.044864	0.0301619	0.0272038	0.0327047	0.0421491	0.00896493	0.45867	0.54602	0.518934	0.493674	0.486643	0.535777	0.295736	0.554965	0.288079	0.282432	0.356316	0.324646	0.388185	0.369153	0.358423	0.248241	0.0149808	0.0689021	0.264579
IN-dLGE-Immature	0.000583349	0.000751032	0.00056985	0.000321401	0.00337684	0.000214008	0.000656013	0.000238095	0.000181257	0.000950685	0.00129998	0.000350579	0.000947933	0.00234106	0.00095769	0.205199	0.242471	0.231653	0.22352	0.226673	0.243895	0.121879	0.255216	0.0754556	0.000716718	0.145785	0.129762	0.142704	0.157685	0.152728	0.00021436	5.18235e-05	0.000766136	4.67374e-05
IN-CGE-Immature	0.0121271	0.0123944	0.0226223	0.0229505	0.0290113	0.0167309	0.023509	0.0144815	0.00981559	0.0205627	0.014245	0.0131198	0.0187747	0.0221936	0.0131257	0.379185	0.43727	0.417503	0.405831	0.414486	0.436675	0.238137	0.451533	0.200052	0.191364	0.28563	0.253995	0.289483	0.292751	0.289229	0.164571	0.00558342	0.0292917	0.176226
IN-CGE-VIP	0.0323555	0.0313566	0.0410666	0.0365974	0.0394183	0.02929	0.045951	0.0386541	0.0290938	0.0327876	0.031359	0.0294982	0.0327855	0.0343789	0.0307363	0.451448	0.511978	0.483686	0.472752	0.4736	0.516911	0.284904	0.525615	0.247531	0.235665	0.33568	0.304823	0.34316	0.344637	0.347689	0.207279	0.024027	0.0540268	0.218011
IN-CGE-SNCG	0.0280897	0.0273089	0.0256728	0.037625	0.044206	0.0318976	0.0426695	0.0273006	0.0237486	0.0324915	0.026584	0.028653	0.0326966	0.0355114	0.0254587	0.336425	0.383866	0.364737	0.355413	0.364246	0.422581	0.213773	0.433574	0.218998	0.198221	0.25793	0.231301	0.261194	0.255866	0.256152	0.184255	0.014283	0.0501045	0.194626
IN-Mix-LAMP5	0.0655901	0.0673822	0.0621133	0.0570988	0.0542847	0.054974	0.0619038	0.043333	0.0466358	0.048079	0.0462107	0.0501605	0.0497456	0.0523369	0.0463164	0.532871	0.606073	0.579068	0.560829	0.56825	0.611064	0.334451	0.622834	0.329265	0.323638	0.411823	0.375531	0.386948	0.416532	0.413243	0.285035	0.0299731	0.0743014	0.301429
IN-MGE-Immature	0.00258248	0.00341186	0.00268053	0.00357621	0.00558198	0.0022459	0.00222697	0.00111346	0.00185024	0.00361112	0.000582331	0.00115781	0.00227127	0.00320402	0.000758198	0.240981	0.283269	0.268842	0.259464	0.253232	0.285199	0.14459	0.298804	0.13634	0.130471	0.175351	0.155025	0.185035	0.187308	0.182648	0.00122718	0.000170911	0.00612571	0.0836543
IN-MGE-SST	0.0175173	0.0175167	0.0163336	0.0298992	0.0248699	0.0203815	0.0254348	0.0192906	0.0357692	0.0337659	0.0161405	0.0235627	0.025604	0.0308825	0.0142076	0.381358	0.437553	0.417524	0.401276	0.406671	0.440206	0.21432	0.453435	0.204064	0.196645	0.256767	0.229444	0.249649	0.261085	0.263836	0.175646	0.0124627	0.0223306	0.188927
IN-MGE-PV	0.0284476	0.0288688	0.0265005	0.025252	0.0269164	0.0195515	0.0215376	0.0179639	0.0196122	0.0215812	0.0209868	0.0212756	0.0240464	0.0225628	0.021359	0.372418	0.42196	0.400605	0.390024	0.40471	0.425824	0.239687	0.435854	0.232504	0.225336	0.291103	0.259215	0.289512	0.286128	0.293153	0.198257	0.0213393	0.0409892	0.211198
IPC-Glia	0.137656	0.133964	0.142733	0.104323	0.0873576	0.0473104	0.0327182	0.0485042	0.036581	0.0416395	0.0986046	0.0746732	0.0525697	0.0753741	0.0831773	0.209696	0.28918	0.310606	0.231619	0.290394	0.29411	0.157072	0.36111	0.258581	0.238591	0.234232	0.248456	0.305535	0.222033	0.146672	0.136144	0.0115696	0.0946753	0.163373
Astrocyte-Immature	0.194408	0.189446	0.199944	0.148575	0.127858	0.0686871	0.0625841	0.0695921	0.0505769	0.0616609	0.134848	0.105978	0.0726184	0.105861	0.114346	0.42152	0.48645	0.513558	0.469093	0.532775	0.493224	0.305959	0.587265	0.437492	0.409371	0.431371	0.437925	0.522331	0.41869	0.312511	0.260418	0.0145014	0.0862148	0.30258
Astrocyte-Protoplasmic	0.1422	0.139966	0.146538	0.103185	0.0889164	0.0480339	0.0359951	0.0486414	0.0354827	0.0406358	0.0922839	0.0720882	0.0529074	0.0714051	0.0787065	0.333233	0.421172	0.39824	0.358732	0.407889	0.426319	0.240958	0.49253	0.336643	0.317178	0.340871	0.339073	0.399194	0.320724	0.256828	0.207403	0.0132434	0.0571796	0.239284
Astrocyte-Fibrous	0.167406	0.163079	0.172287	0.129437	0.112768	0.0618281	0.0466986	0.0613667	0.0442751	0.0563819	0.11555	0.0908616	0.0656466	0.0942658	0.0978404	0.41601	0.479491	0.499912	0.449196	0.50906	0.484885	0.299601	0.564967	0.372027	0.348879	0.415254	0.414569	0.484768	0.399495	0.31745	0.223062	0.0131185	0.0653967	0.259801
OPC	0.117522	0.114118	0.121293	0.0886018	0.0738441	0.0427506	0.0313892	0.0423323	0.0313753	0.0360835	0.0815703	0.063749	0.0435184	0.0629049	0.0697549	0.303975	0.354376	0.365775	0.329486	0.372443	0.358815	0.171671	0.416219	0.265154	0.24498	0.255911	0.263145	0.322412	0.251114	0.189066	0.155426	0.00783494	0.0411654	0.180267
Oligodendrocyte-Immature	0.0925155	0.0901338	0.0974718	0.0740387	0.0621705	0.0282132	0.0186246	0.0202022	0.0214117	0.028003	0.0686629	0.0499325	0.0343559	0.0519179	0.0565901	0.128409	0.158473	0.185215	0.15687	0.203738	0.172111	0.0315348	0.217872	0.122869	0.107201	0.161467	0.101645	0.233372	0.156975	0.102456	0.0414684	0.00506332	0.0287157	0.0562419
Oligodendrocyte	0.0765306	0.0767043	0.0809489	0.0750009	0.0710247	0.0348049	0.0379807	0.0257448	0.0200497	0.0250238	0.0596314	0.0476199	0.0456601	0.0550976	0.0490947	0.00246269	0.0134608	0.0431632	0.0238421	0.0662617	0.00417648	0.0231274	0.0469793	0.0918655	0.0864178	0.0759463	0.0771728	0.0946085	0.0487566	0.0196673	0.0393485	0.0157628	0.0693854	0.04876
Cajal-Retzius cell	0.0513772	0.0475668	0.0541977	0.0469443	0.0476038	0.0101589	0.0194426	0.0166552	0.0141504	0.0168841	0.0381894	0.0318538	0.0127446	0.0360848	0.0302894	0.315751	0.379572	0.379352	0.353282	0.365079	0.378811	0.203345	0.413037	0.234614	0.222779	0.269092	0.250956	0.294292	0.276914	0.245332	0.159111	0.00227169	0.0253894	0.188414
Microglia	0.00942326	0.00907399	0.00942698	0.0100052	0.00963614	0.00728906	0.00913622	0.00722907	0.00563764	0.00794641	0.0104692	0.00980946	0.0124864	0.0123696	0.0116017	0.148472	0.177081	0.170664	0.164363	0.165289	0.178036	0.0113202	0.187869	0.0154013	0.014675	0.0150006	0.0148395	0.0184965	0.0161508	0.0242517	0.00987895	0.0158375	0.0352906	0.0122737
Vascular	0.137275	0.133829	0.140681	0.102715	0.0852322	0.0531222	0.045585	0.0537608	0.0431542	0.0471995	0.0959772	0.076207	0.0556956	0.0776765	0.0834214	0.181059	0.214481	0.238818	0.205699	0.272128	0.218244	0.0417993	0.275764	0.15238	0.139123	0.183784	0.133354	0.171481	0.163653	0.106199	0.0557854	0.0146443	0.0667697	0.0721276
Unknown	0.0484447	0.0447634	0.0514056	0.052729	0.051487	0.0174328	0.028507	0.0188557	0.0139822	0.0213241	0.0388801	0.0333798	0.0170946	0.040705	0.032693	0.30045	0.362279	0.363685	0.333427	0.34716	0.359862	0.192456	0.393502	0.224557	0.212126	0.257621	0.239069	0.287475	0.265843	0.234687	0.152932	0.00516176	0.0401712	0.181647

### Sheet: Supplementary Table 8b
Supplementary Table 8b | Cell-cell communication probability through the neuregulin signaling pathway.
Outgoing cell type	RG-vRG	RG-tRG	RG-oRG	IPC-EN	EN-Newborn	EN-IT-Immature	EN-L2_3-IT	EN-L4-IT	EN-L5-IT	EN-L6-IT	EN-Non-IT-Immature	EN-L5-ET	EN-L5_6-NP	EN-L6-CT	EN-L6b	IN-dLGE-Immature	IN-CGE-Immature	IN-CGE-VIP	IN-CGE-SNCG	IN-Mix-LAMP5	IN-MGE-Immature	IN-MGE-SST	IN-MGE-PV	IPC-Glia	Astrocyte-Immature	Astrocyte-Protoplasmic	Astrocyte-Fibrous	OPC	Oligodendrocyte-Immature	Oligodendrocyte	Cajal-Retzius cell	Microglia	Vascular	Unknown
RG-vRG	0	0	0	0	0	0	0	0	0	0	0	0	0	0	0	0.305722	0.358103	0.339333	0.327454	0.311147	0.360069	0.184594	0.375059	0.17018	0.163753	0.21817	0.195464	0.215943	0.243604	0.233304	0.143915	0	0	0.156532
RG-tRG	0	0	0	0	0	0	0	0	0	0	0	0	0	0	0	0.450454	0.520083	0.495364	0.479587	0.45776	0.522657	0.281423	0.542197	0.260525	0.25115	0.329443	0.29707	0.327379	0.370332	0.355446	0.221993	0	0	0.240575
RG-oRG	0	0	0	0	0	0	0	0	0	0	0	0	0	0	0	0.368678	0.429126	0.407554	0.39385	0.374975	0.43138	0.225918	0.448531	0.208648	0.200927	0.265914	0.238903	0.264306	0.300787	0.28826	0.177018	0	0	0.192237
IPC-EN	0	0	0	0	0	0	0	0	0	0	0	0	0	0	0	0.29928	0.349652	0.331625	0.320203	0.304507	0.351538	0.123716	0.365915	0.11436	0.110172	0.145319	0.130739	0.147221	0.177021	0.16938	0.0971824	0	0	0.105455
EN-Newborn	0	0	0	0	0	0	0	0	0	0	0	0	0	0	0	0.342139	0.398629	0.378451	0.365644	0.348016	0.400738	0.209261	0.416796	0.120978	0.11658	0.246423	0.22132	0.245898	0.283311	0.27136	0.102922	0	0	0.111623
EN-IT-Immature	0	0	0	0	0	0	0	0	0	0	0	0	0	0	0	0.467031	0.539456	0.513719	0.497307	0.474621	0.542138	0.291824	0.562507	0.270188	0.260483	0.341547	0.308024	0.33812	0.378082	0.36305	0.230296	0	0	0.249535
EN-L2_3-IT	0	0	0	0	0	0	0	0	0	0	0	0	0	0	0	0.528265	0.608504	0.580025	0.561846	0.536688	0.611469	0.332628	0.633981	0.308288	0.297356	0.388402	0.350824	0.384652	0.429743	0.412886	0.263292	0.00641981	0.00487961	0.285012
EN-L4-IT	1.74113e-05	0.000221587	0.000225886	0	6.97302e-06	2.52196e-05	0	3.75404e-05	0	0.000109628	2.00319e-06	6.20073e-05	5.26147e-06	0.000195581	1.88121e-05	0.571232	0.657085	0.62665	0.607201	0.580259	0.660251	0.36071	0.684277	0.334416	0.322599	0.420885	0.380354	0.41805	0.470893	0.452365	0.285755	0.0071334	0.00542157	0.309252
EN-L5-IT	0	0	0	0	0	0	0	0	0	0	0	0	0	0	0	0.571883	0.657505	0.627163	0.607767	0.580891	0.660661	0.361535	0.684602	0.335226	0.323399	0.421713	0.381184	0.41898	0.472177	0.453623	0.286517	0.00689521	0.00524156	0.310041
EN-L6-IT	0	0	0	0	0	0	0	0	0	0	0	0	0	0	0	0.49069	0.566302	0.539445	0.522312	0.498619	0.569099	0.307274	0.590344	0.284572	0.274384	0.359403	0.324265	0.356084	0.398932	0.383099	0.242682	0	0	0.26289
EN-Non-IT-Immature	0	0	0	0	0	0	0	0	0	0	0	0	0	0	0	0.446941	0.516067	0.491516	0.475853	0.45419	0.518624	0.276445	0.538042	0.255979	0.246796	0.323445	0.291763	0.320277	0.358252	0.344034	0.218224	0	0	0.236435
EN-L5-ET	0	0	0	0	0	0	0	0	0	0	0	0	0	0	0	0.421911	0.486858	0.463781	0.449065	0.428719	0.489262	0.264507	0.507526	0.245018	0.236271	0.309244	0.27909	0.304854	0.336057	0.322954	0.204005	0	0	0.2264
EN-L5_6-NP	0	0	0	0	0	0	0	0	0	0	0	0	0	0	0	0.504116	0.580239	0.553242	0.535996	0.512116	0.583048	0.317864	0.604368	0.294642	0.284208	0.371041	0.335219	0.367364	0.409913	0.393891	0.251689	0	0	0.272427
EN-L6-CT	0	0	0	0	0	0	0	0	0	0	0	0	0	0	0	0.536942	0.616837	0.588548	0.57045	0.545357	0.619778	0.339941	0.642078	0.315246	0.304141	0.396388	0.358378	0.393639	0.442789	0.425463	0.2695	0	0	0.291596
EN-L6b	0	0	0	0	0	0	0	0	0	0	0	0	0	0	0	0.455384	0.526599	0.501275	0.485137	0.46284	0.529239	0.283737	0.549296	0.262606	0.253131	0.332356	0.299569	0.328999	0.368095	0.353384	0.223682	0	0	0.242448
IN-dLGE-Immature	0	0	0	0	0	0	0	0	0	0	0	0	0	0	0	0.205137	0.24225	0.22888	0.22046	0.208953	0.243655	0.121613	0.254399	0.0752415	0	0.144455	0.128983	0.142029	0.157656	0.150894	0	0	0	0
IN-CGE-Immature	0	0	0	0	0	0	0	0	0	0	0	0	0	0	0	0.366701	0.423197	0.403112	0.39031	0.372619	0.42529	0.229996	0.441197	0.175658	0.169547	0.268838	0.242657	0.264009	0.287386	0.276336	0.150447	0	0	0.162636
IN-CGE-VIP	0	0	0	0	0	0	0	0	0	0	0	0	0	0	0	0.416182	0.480156	0.457405	0.442909	0.42288	0.482527	0.261449	0.500553	0.204794	0.197675	0.305426	0.275787	0.300468	0.328833	0.316155	0.17543	0.00672694	0.00511343	0.189626
IN-CGE-SNCG	0	0	0	0	0	0	0	0	0	0	0	0	0	0	0	0.310444	0.357002	0.340497	0.329949	0.315339	0.398493	0.19622	0.413478	0.181942	0.175524	0.228885	0.206885	0.224715	0.243912	0.234681	0.155508	0	0	0.168274
IN-Mix-LAMP5	0	0	0	0	0	0	0	0	0	0	0	0	0	0	0	0.485807	0.562842	0.535403	0.517944	0.493854	0.565705	0.301556	0.587478	0.278989	0.268878	0.353565	0.318478	0.349938	0.391784	0.37602	0.237477	0.00828455	0.00629981	0.257482
IN-MGE-Immature	0	0	0	0	0	0	0	0	0	0	0	0	0	0	0	0.24071	0.283104	0.26787	0.258253	0.245083	0.284702	0.144043	0.296908	0.13266	0.127592	0.170656	0.152644	0.167946	0.18651	0.178619	0.075911	0	0	0.0825384
IN-MGE-SST	0	0	0	0	0	0	0	0	0	0	0	0	0	0	0	0.365821	0.422196	0.402148	0.389374	0.371724	0.424286	0.203293	0.440169	0.188609	0.182003	0.236823	0.21425	0.23283	0.253568	0.244012	0.16138	0.00511724	0	0.174537
IN-MGE-PV	0	0	0	0	0	0	0	0	0	0	0	0	0	0	0	0.349552	0.401088	0.382837	0.371164	0.354979	0.402985	0.222282	0.417377	0.206276	0.199074	0.258813	0.234222	0.253955	0.27463	0.264394	0.176581	0.00773067	0.00587784	0.190932
IPC-Glia	0	0	0	0	0	0	0	0	0	0	0	0	0	0	0	0.185464	0.261123	0.247382	0.198297	0.188671	0.262563	0.109999	0.27355	0.10156	0.0977888	0.12956	0.116346	0.127072	0.138774	0.133179	0.0861176	0	0	0.093546
Astrocyte-Immature	0	0	0	0	0	0	0	0	0	0	0	0	0	0	0	0.386222	0.447079	0.425412	0.41162	0.392583	0.449339	0.240281	0.466524	0.222365	0.214334	0.281537	0.25371	0.277225	0.305139	0.293106	0.189381	0	0	0.20528
Astrocyte-Protoplasmic	0	0	0	0	0	0	0	0	0	0	0	0	0	0	0	0.307414	0.39294	0.336281	0.326169	0.312128	0.394842	0.196222	0.409282	0.182162	0.17583	0.228255	0.206701	0.223885	0.24157	0.232645	0.15604	0	0	0.16867
Astrocyte-Fibrous	0	0	0	0	0	0	0	0	0	0	0	0	0	0	0	0.38554	0.443848	0.423146	0.409936	0.391659	0.446004	0.243365	0.462377	0.187971	0.181504	0.283929	0.256603	0.278882	0.303213	0.291699	0.161259	0	0	0.174185
OPC	0	0	0	0	0	0	0	0	0	0	0	0	0	0	0	0.280892	0.328914	0.311694	0.300803	0.285861	0.330718	0.142712	0.344484	0.131775	0.126888	0.168069	0.150939	0.165427	0.182785	0.175335	0.111762	0	0	0.121389
Oligodendrocyte-Immature	0	0	0	0	0	0	0	0	0	0	0	0	0	0	0	0.127806	0.151488	0.142936	0.137562	0.130233	0.152388	0.0107203	0.199769	0.00981391	0.00941382	0.0894589	0.0114124	0.088073	0.0984223	0.0941243	0.00819447	0	0	0.00896726
Oligodendrocyte	0	0	0	0	0	0	0	0	0	0	0	0	0	0	0	0	0	0	0	0	0	0	0	0	0	0	0	7.82501e-05	0.000372702	0.0003463	0	0	0	0
Cajal-Retzius cell	0	0	0	0	0	0	0	0	0	0	0	0	0	0	0	0.320711	0.374826	0.355457	0.343186	0.326325	0.376853	0.191695	0.392304	0.176881	0.170267	0.226113	0.202852	0.22313	0.248881	0.238567	0.149822	0	0	0.162831
Microglia	0	0	0	0	0	0	0	0	0	0	0	0	0	0	0	0.142556	0.1695	0.159751	0.153636	0.145309	0.170527	0	0.178398	0	0	0	0	0.00111426	0.00528655	0.00491376	0	0	0	0
Vascular	0	0	0	0	0	0	0	0	0	0	0	0	0	0	0	0.147426	0.175054	0.165066	0.158796	0.150253	0.176105	0	0.184162	0	0	0.0736747	0	0.00104638	0.0812704	0.0777371	0	0	0	0
Unknown	0	0	0	0	0	0	0	0	0	0	0	0	0	0	0	0.299158	0.355952	0.33725	0.325418	0.304463	0.357911	0.180718	0.372854	0.166619	0.160332	0.213555	0.191349	0.210979	0.236598	0.226649	0.140924	0	0	0.153268

### Sheet: Supplementary Table 8c
Supplementary Table 8c | Cell-cell communication probability through the somatostatin signaling pathway.
Outgoing cell type	RG-vRG	RG-tRG	RG-oRG	IPC-EN	EN-Newborn	EN-IT-Immature	EN-L2_3-IT	EN-L4-IT	EN-L5-IT	EN-L6-IT	EN-Non-IT-Immature	EN-L5-ET	EN-L5_6-NP	EN-L6-CT	EN-L6b	IN-dLGE-Immature	IN-CGE-Immature	IN-CGE-VIP	IN-CGE-SNCG	IN-Mix-LAMP5	IN-MGE-Immature	IN-MGE-SST	IN-MGE-PV	IPC-Glia	Astrocyte-Immature	Astrocyte-Protoplasmic	Astrocyte-Fibrous	OPC	Oligodendrocyte-Immature	Oligodendrocyte	Cajal-Retzius cell	Microglia	Vascular	Unknown
RG-vRG	0	0	0	0	0	0	0	0	0	0	0	0	0	0	0	0	0	0	0	0	0	0	0	0	0	0	0	0	0	0	0	0	0	0
RG-tRG	0	0	0	0	0	0	0	0	0	0	0	0	0	0	0	0	0	0	0	0	0	0	0	0	0	0	0	0	0	0	0	0	0	0
RG-oRG	0	0	0	0	0	0	0	0	0	0	0	0	0	0	0	0	0	0	0	0	0	0	0	0	0	0	0	0	0	0	0	0	0	0
IPC-EN	0	0	0	0	0	0	0	0	0	0	0	0	0	0	0	0	0	0	0	0	0	0	0	0	0	0	0	0	0	0	0	0	0	0
EN-Newborn	0	0	0	0	0	0	0	0	0	0	0	0	0	0	0	0	0	0	0	0	0	0	0	0	0	0	0	0	0	0	0	0	0	0
EN-IT-Immature	0	0	0	6.36304e-05	0	2.43773e-05	4.63611e-05	3.94362e-05	0.000161761	0.000104911	1.21644e-05	5.69113e-05	6.02506e-05	8.29636e-05	4.31366e-06	0	0	2.24281e-05	0	0.000120302	0	0	0	0	0	0	0	0	0	0	0	0	0	0
EN-L2_3-IT	0	0	0	0.000166035	0	6.36134e-05	0.000120981	0.000102909	0.000422028	0.000273734	3.17441e-05	0.000148504	0.000157217	0.000216476	1.1257e-05	0	0	5.8527e-05	0	0.000313882	0	0	0	0	0	0	0	0	0	0	0	0	0	0
EN-L4-IT	0	0	0	0	0	0	0	0	0	0	0	0	0	0	0	0	0	0	0	0	0	0	0	0	0	0	0	0	0	0	0	0	0	0
EN-L5-IT	0	0	0	0	0	0	0	0	0	0	0	0	0	0	0	0	0	0	0	0	0	0	0	0	0	0	0	0	0	0	0	0	0	0
EN-L6-IT	0	0	0	0	0	0	0	0	0	0	0	0	0	0	0	0	0	0	0	0	0	0	0	0	0	0	0	0	0	0	0	0	0	0
EN-Non-IT-Immature	0	0	0	0	0	0	0	0	0	0	0	0	0	0	0	0	0	0	0	0	0	0	0	0	0	0	0	0	0	0	0	0	0	0
EN-L5-ET	0	0	0	0	0	0	0	0	0	0	0	0	0	0	0	0	0	0	0	0	0	0	0	0	0	0	0	0	0	0	0	0	0	0
EN-L5_6-NP	0	0	0	0	0	0	0	0	0	0	0	0	0	0	0	0	0	0	0	0	0	0	0	0	0	0	0	0	0	0	0	0	0	0
EN-L6-CT	0	0	0	0	0	0	0	0	0	0	0	0	0	0	0	0	0	0	0	0	0	0	0	0	0	0	0	0	0	0	0	0	0	0
EN-L6b	0	0	0	0	0	0	0	0	0	0	0	0	0	0	0	0	0	0	0	0	0	0	0	0	0	0	0	0	0	0	0	0	0	0
IN-dLGE-Immature	0	0	0	0	0	0	0	0	0	0	0	0	0	0	0	0	0	0	0	0	0	0	0	0	0	0	0	0	0	0	0	0	0	0
IN-CGE-Immature	0	0	0	0	0	0	0	0	0	0	0	0	0	0	0	0	0	0	0	0	0	0	0	0	0	0	0	0	0	0	0	0	0	0
IN-CGE-VIP	0	0	0	0.000219405	0	8.40639e-05	0.000159874	0.000135992	0.000557638	0.000361712	4.19497e-05	0.00019624	0.000207753	0.000286055	1.48762e-05	0	0	7.73426e-05	0	0.000414757	0	0	0	0	0	0	0	0	0	0	0	0	0	0
IN-CGE-SNCG	0	0	0	0.000743894	0	0.000285111	0.000542232	0.000461213	0.00188914	0.001226	0.000142291	0.00066539	0.000704406	0.000969714	5.04623e-05	0	0	0.000262319	0	0.00140558	0	0	0	0	0	0	0	0	0	0	0	0	0	0
IN-Mix-LAMP5	0	0	0	0.00241819	0	0.000927109	0.00176321	0.00149969	0.00613622	0.00398419	0.000462739	0.00216311	0.00228989	0.00315178	0.000164117	0	0	0.000853009	0	0.00456704	0	0	0	0	0	0	0	0	0	0	0	0	0	0
IN-MGE-Immature	0	0	0	0.000541543	0	0.00020753	0.000394686	0.000335719	0.0013757	0.000892618	0.000103568	0.000484383	0.000512791	0.00070598	3.67288e-05	0	0	0.000190939	0	0.00102342	0	0	0	0	0	0	0	0	0	0	0	0	0	0
IN-MGE-SST	0	0	0	0.00893077	0	0.00343636	0.00653585	0.00555618	0.0224604	0.014664	0.0017171	0.00799366	0.00845956	0.0116194	0.000609436	0	0	0.00316228	0	0.0167797	0	0	0	0	0	0	0	0	0	0	0	0	0	0
IN-MGE-PV	0	0	0	0.00059494	0	0.000223034	0.000433611	0.000368827	0.00151128	0.000980616	0.000111306	0.000532145	0.000563354	0.000775585	3.94732e-05	0	0	0.000205204	0	0.0011243	0	0	0	0	0	0	0	0	0	0	0	0	0	0
IPC-Glia	0	0	0	0	0	0	0	0	0	0	0	0	0	0	0	0	0	0	0	0	0	0	0	0	0	0	0	0	0	0	0	0	0	0
Astrocyte-Immature	0	0	0	0	0	0	0	0	0	0	0	0	0	0	0	0	0	0	0	0	0	0	0	0	0	0	0	0	0	0	0	0	0	0
Astrocyte-Protoplasmic	0	0	0	0	0	0	0	0	0	0	0	0	0	0	0	0	0	0	0	0	0	0	0	0	0	0	0	0	0	0	0	0	0	0
Astrocyte-Fibrous	0	0	0	0	0	0	0	0	0	0	0	0	0	0	0	0	0	0	0	0	0	0	0	0	0	0	0	0	0	0	0	0	0	0
OPC	0	0	0	0	0	0	0	0	0	0	0	0	0	0	0	0	0	0	0	0	0	0	0	0	0	0	0	0	0	0	0	0	0	0
Oligodendrocyte-Immature	0	0	0	0	0	0	0	0	0	0	0	0	0	0	0	0	0	0	0	0	0	0	0	0	0	0	0	0	0	0	0	0	0	0
Oligodendrocyte	0	0	0	0	0	0	0	0	0	0	0	0	0	0	0	0	0	0	0	0	0	0	0	0	0	0	0	0	0	0	0	0	0	0
Cajal-Retzius cell	0	0	0	0	0	0	0	0	0	0	0	0	0	0	0	0	0	0	0	0	0	0	0	0	0	0	0	0	0	0	0	0	0	0
Microglia	0	0	0	7.93919e-05	0	3.04159e-05	5.78455e-05	4.92051e-05	0.000201825	0.000130896	1.51778e-05	7.10085e-05	7.51749e-05	0.000103513	0	0	0	2.79839e-05	0	0.000150099	0	0	0	0	0	0	0	0	0	0	0	0	0	0
Vascular	0	0	0	0.000111426	0	4.26894e-05	8.11873e-05	6.90602e-05	0.000283246	0.000183708	2.13024e-05	9.96603e-05	0.000105508	0.000145279	0	0	0	3.9276e-05	0	0.000210656	0	0	0	0	0	0	0	0	0	0	0	0	0	0
Unknown	0	0	0	0	0	0	3.62274e-06	1.1029e-06	2.95234e-05	1.91466e-05	0	0	0	1.51409e-05	0	0	0	0	0	2.19558e-05	0	0	0	0	0	0	0	0	0	0	0	0	0	0

### Sheet: Supplementary Table 8d
Supplementary Table 8d | Significant neuregulin ligand-receptor pairs from EN-Immature and somatostatin ligand-receptor pairs IN-MGE-SST.
Outgoing cell type	Incoming cell type	LR pairs	Communication Probability
EN-IT-Immature	IN-dLGE-Immature	NRG1_ERBB4	0.178158
EN-IT-Immature	IN-CGE-Immature	NRG1_ERBB4	0.207651
EN-IT-Immature	IN-CGE-VIP	NRG1_ERBB4	0.197116
EN-IT-Immature	IN-CGE-SNCG	NRG1_ERBB4	0.19043
EN-IT-Immature	IN-Mix-LAMP5	NRG1_ERBB4	0.181227
EN-IT-Immature	IN-MGE-Immature	NRG1_ERBB4	0.208752
EN-IT-Immature	IN-MGE-SST	NRG1_ERBB4	0.108819
EN-IT-Immature	IN-MGE-PV	NRG1_ERBB4	0.217135
EN-IT-Immature	IPC-Glia	NRG1_ERBB4	0.10046
EN-IT-Immature	Astrocyte-Immature	NRG1_ERBB4	0.0967257
EN-IT-Immature	Astrocyte-Protoplasmic	NRG1_ERBB4	0.1282
EN-IT-Immature	Astrocyte-Fibrous	NRG1_ERBB4	0.115107
EN-IT-Immature	OPC	NRG1_ERBB4	0.124717
EN-IT-Immature	Oligodendrocyte-Immature	NRG1_ERBB4	0.132497
EN-IT-Immature	Oligodendrocyte	NRG1_ERBB4	0.127293
EN-IT-Immature	Cajal-Retzius cell	NRG1_ERBB4	0.0851695
EN-IT-Immature	IN-dLGE-Immature	NRG2_ERBB4	0.0197251
EN-IT-Immature	IN-CGE-Immature	NRG2_ERBB4	0.0237483
EN-IT-Immature	IN-CGE-VIP	NRG2_ERBB4	0.0222812
EN-IT-Immature	IN-CGE-SNCG	NRG2_ERBB4	0.0213675
EN-IT-Immature	IN-Mix-LAMP5	NRG2_ERBB4	0.0201316
EN-IT-Immature	IN-MGE-Immature	NRG2_ERBB4	0.0239036
EN-IT-Immature	IN-MGE-SST	NRG2_ERBB4	0.0112072
EN-IT-Immature	IN-MGE-PV	NRG2_ERBB4	0.025099
EN-IT-Immature	IPC-Glia	NRG2_ERBB4	0.01026
EN-IT-Immature	Astrocyte-Immature	NRG2_ERBB4	0.00984193
EN-IT-Immature	Astrocyte-Protoplasmic	NRG2_ERBB4	0.013466
EN-IT-Immature	Astrocyte-Fibrous	NRG2_ERBB4	0.0119303
EN-IT-Immature	OPC	NRG2_ERBB4	0.0130534
EN-IT-Immature	Oligodendrocyte-Immature	NRG2_ERBB4	0.013979
EN-IT-Immature	Oligodendrocyte	NRG2_ERBB4	0.0133583
EN-IT-Immature	Cajal-Retzius cell	NRG2_ERBB4	0.00856761
EN-IT-Immature	IN-dLGE-Immature	NRG3_ERBB4	0.269148
EN-IT-Immature	IN-CGE-Immature	NRG3_ERBB4	0.308057
EN-IT-Immature	IN-CGE-VIP	NRG3_ERBB4	0.294321
EN-IT-Immature	IN-CGE-SNCG	NRG3_ERBB4	0.28551
EN-IT-Immature	IN-Mix-LAMP5	NRG3_ERBB4	0.273262
EN-IT-Immature	IN-MGE-Immature	NRG3_ERBB4	0.309482
EN-IT-Immature	IN-MGE-SST	NRG3_ERBB4	0.171798
EN-IT-Immature	IN-MGE-PV	NRG3_ERBB4	0.320273
EN-IT-Immature	IPC-Glia	NRG3_ERBB4	0.159468
EN-IT-Immature	Astrocyte-Immature	NRG3_ERBB4	0.153915
EN-IT-Immature	Astrocyte-Protoplasmic	NRG3_ERBB4	0.199881
EN-IT-Immature	Astrocyte-Fibrous	NRG3_ERBB4	0.180987
EN-IT-Immature	OPC	NRG3_ERBB4	0.194885
EN-IT-Immature	Oligodendrocyte-Immature	NRG3_ERBB4	0.206012
EN-IT-Immature	Oligodendrocyte	NRG3_ERBB4	0.198582
EN-IT-Immature	Cajal-Retzius cell	NRG3_ERBB4	0.136559
IN-MGE-SST	EN-L2_3-IT	SST_SSTR1	0.00247584
IN-MGE-SST	EN-L4-IT	SST_SSTR1	0.00075504
IN-MGE-SST	EN-L6-IT	SST_SSTR1	0.000244177
IN-MGE-SST	IPC-EN	SST_SSTR2	0.00789308
IN-MGE-SST	EN-IT-Immature	SST_SSTR2	0.00303857
IN-MGE-SST	EN-L2_3-IT	SST_SSTR2	0.00330348
IN-MGE-SST	EN-L4-IT	SST_SSTR2	0.00415767
IN-MGE-SST	EN-L5-IT	SST_SSTR2	0.0198264
IN-MGE-SST	EN-L6-IT	SST_SSTR2	0.0127099
IN-MGE-SST	EN-Non-IT-Immature	SST_SSTR2	0.00151856
IN-MGE-SST	EN-L5-ET	SST_SSTR2	0.00706544
IN-MGE-SST	EN-L5_6-NP	SST_SSTR2	0.00747694
IN-MGE-SST	EN-L6-CT	SST_SSTR2	0.0102668
IN-MGE-SST	EN-L6b	SST_SSTR2	0.000539025
IN-MGE-SST	IN-CGE-VIP	SST_SSTR2	0.00279628
IN-MGE-SST	IN-Mix-LAMP5	SST_SSTR2	0.0148195
IN-MGE-SST	EN-L2_3-IT	CORT_SSTR1	0.00032396
IN-MGE-SST	EN-L4-IT	CORT_SSTR1	9.86478e-05
IN-MGE-SST	EN-L6-IT	CORT_SSTR1	3.18881e-05
IN-MGE-SST	IPC-EN	CORT_SSTR2	0.00103769
IN-MGE-SST	EN-IT-Immature	CORT_SSTR2	0.000397787
IN-MGE-SST	EN-L2_3-IT	CORT_SSTR2	0.000432567
IN-MGE-SST	EN-L4-IT	CORT_SSTR2	0.000544823
IN-MGE-SST	EN-L5-IT	CORT_SSTR2	0.00263407
IN-MGE-SST	EN-L6-IT	CORT_SSTR2	0.00167803
IN-MGE-SST	EN-Non-IT-Immature	CORT_SSTR2	0.000198535
IN-MGE-SST	EN-L5-ET	CORT_SSTR2	0.000928213
IN-MGE-SST	EN-L5_6-NP	CORT_SSTR2	0.000982626
IN-MGE-SST	EN-L6-CT	CORT_SSTR2	0.00135258
IN-MGE-SST	EN-L6b	CORT_SSTR2	7.04116e-05
IN-MGE-SST	IN-CGE-VIP	CORT_SSTR2	0.000365991
IN-MGE-SST	IN-Mix-LAMP5	CORT_SSTR2	0.00196019
