## Supplementary Tables for "Molecular and cellular dynamics of the developing human neocortex at single-cell resolution": Supplementary Table 9.xlsx

### Sheet: Supplementary Table 9
Supplementary table 9 | Fixed single-cell RNA-seq meta data and QC metrics.
Sample name	Age	Treatment	Technical_replicate_number	Cells per probe barcode	UMIs per probe barcode
GW16_0315_Control_1	GW16	Control	1	10612	89064233
GW16_0315_L-054264_1	GW16	L-054264	1	8543	76395240
GW16_0315_Ostreotide_1	GW16	Ostreotide	1	8369	81076463
GW19_0405_Control_1	GW19	Control	1	10103	77033583
GW19_0405_L-054264_1	GW19	L-054264	1	8035	70067235
GW19_0405_Ostreotide_1	GW19	Ostreotide	1	6882	59213909
GW19_0412_Control_1	GW19	Control	1	9519	86880742
GW19_0412_Control_2	GW19	Control	2	6907	63182080
GW19_0412_L-054264_1	GW19	L-054264	1	9183	84169073
GW19_0412_Ostreotide_1	GW19	Ostreotide	1	9674	90140138
GW24_0424_Control_1	GW24	Control	1	9412	79423894
GW24_0424_Control_2	GW24	Control	2	7094	63151887
GW24_0424_L-054264_1	GW24	L-054264	1	7520	58497733
GW24_0424_Ostreotide_1	GW24	Ostreotide	1	7767	57431337
GW18_0426_Control_1	GW18	Control	1	7054	54420151
GW18_0426_L-054264_1	GW18	L-054264	1	7168	62544931
GW18_0426_Ostreotide_1	GW18	Ostreotide	1	11083	103095813
GW17_0508_Control_1	GW17	Control	1	7629	44820150
GW17_0508_L-054264_1	GW17	L-054264	1	7872	36249317
GW17_0508_Ostreotide_1	GW17	Ostreotide	1	8354	39174150
