## Supplementary Tables for "Molecular and cellular dynamics of the developing human neocortex at single-cell resolution": Supplementary Table 20.xlsx

### Sheet: Supplementary Table 20
Supplementary Table 20 | Glial progenitor culture scRNA-seq sample meta data and QC metrics.
Sample_ID	Seeding_cell_type	Stage	Estimated Number of Cells	Fraction Reads in Cells	Median UMI Counts per Cell	Median Genes per Cell	Valid Barcodes	Sequencing Saturation	Q30 Bases in Barcode	Q30 Bases in RNA Read	Q30 Bases in UMI	Reads Mapped to Genome	Reads Mapped Confidently to Genome	Reads Mapped Confidently to Intergenic Regions	Reads Mapped Confidently to Intronic Regions	Reads Mapped Confidently to Exonic Regions	Reads Mapped Confidently to Transcriptome	Reads Mapped Antisense to Gene	Total Genes Detected
tRG_DIV0	tRG	DIV0	12539	0.926	5550	2620	0.977	0.25	0.973	0.953	0.971	0.967	0.928	0.059	0.39	0.479	0.701	0.161	30953
oRG_DIV0	oRG	DIV0	12037	0.882	8410	3273	0.978	0.344	0.973	0.953	0.97	0.968	0.924	0.056	0.412	0.456	0.708	0.153	31168
IPC-Glia_DIV0	IPC-Glia	DIV0	6740	0.948	11512	4041	0.978	0.571	0.973	0.954	0.971	0.973	0.944	0.049	0.413	0.482	0.729	0.159	29963
tRG_DIV7	tRG	DIV7	8116	0.896	8743	3586	0.974	0.315	0.973	0.953	0.97	0.976	0.919	0.062	0.395	0.461	0.626	0.225	30861
oRG_DIV7	oRG	DIV7	4774	0.896	6006	2772	0.974	0.276	0.974	0.952	0.97	0.976	0.92	0.065	0.393	0.463	0.616	0.234	28551
IPC-Glia_DIV7	IPC-Glia	DIV7	18471	0.897	5179	2533	0.974	0.309	0.974	0.953	0.971	0.975	0.931	0.061	0.431	0.439	0.613	0.252	30932
tRG_DIV14	tRG	DIV14	11877	0.892	6936	3102	0.972	0.339	0.972	0.95	0.969	0.972	0.917	0.067	0.417	0.433	0.584	0.26	31502
oRG_DIV14	oRG	DIV14	7687	0.85	4656	2432	0.973	0.265	0.974	0.95	0.971	0.97	0.912	0.073	0.439	0.4	0.551	0.283	30049
IPC-Glia_DIV14	IPC-Glia	DIV14	9807	0.832	5776	2715	0.972	0.432	0.972	0.948	0.969	0.972	0.899	0.068	0.409	0.422	0.568	0.258	30711
