## Supplementary Tables for "Molecular and cellular dynamics of the developing human neocortex at single-cell resolution": Supplementary Table 22.xlsx

### Sheet: Supplementary Table 22a
Supplementary Table 22a | Clonal analysis of isolated RG-tRGs.
Clone types	Replicate 1	Replicate 2	Replicate 3
IPC-EN & Tri-IPC	5	2	2
Tri-IPC	4	6	4
None	1	0	3

### Sheet: Supplementary Table 22b
Supplementary Table 22b | Clonal analysis of isolated RG-oRGs.
Clone types	Replicate 1	Replicate 2	Replicate 3
IPC-EN & Tri-IPC	5	1	2
Tri-IPC	5	6	10

### Sheet: Supplementary Table 22c
Supplementary Table 22c | Clonal analysis of isolated Tri-IPCs.
Clone types	Replicate 1	Replicate 2	Replicate 3
Astrocyte & OPC & IN	7	9	2
Astrocyte	1	0	0
Astrocyte & IN	0	1	1
OPC & IN	2	0	0
