## Supplementary Tables for "Molecular and cellular dynamics of the developing human neocortex at single-cell resolution": Supplementary Table 23.xlsx

### Sheet: Supplementary Table 23a
Supplementary Table 23a | Standardized Scavenge trait relevance scores (TRS) for cognitive functions and brain disorders across cell types.
Type	Fluid Intelligence	Processing Speed	Executive Function	Working memory	ASD	MDD	BPD	ADHD	SCZ	ALZ
RG-vRG	-0.317647	-0.574486	0.718889	-0.0830082	-0.229861	-0.609491	-0.372813	-0.199532	-0.0771729	0.826951
RG-tRG	-0.363398	-0.491101	0.352948	-0.332177	-0.303737	-0.665313	-0.505577	-0.353502	-0.288103	0.720411
RG-oRG	-0.365586	-0.31468	0.332876	-0.213156	-0.36703	-0.697873	-0.365497	-0.225324	-0.231891	0.909018
IPC-EN	-0.41717	-0.476294	0.39004	0.170402	-0.292792	-0.187858	-0.297871	-0.0660118	-0.219064	-0.0448076
EN-Newborn	-0.412127	-0.333155	0.0663013	0.111695	0.276219	0.3812	-0.193357	0.0509109	-0.224074	-0.0345673
EN-IT-Immature	0.23843	-0.0136298	0.356571	-0.00191734	1.10365	0.787422	0.0983607	-0.127485	-0.214663	-0.254059
EN-L2_3-IT	1.46554	0.521477	-0.166982	0.197809	0.0859454	0.753987	0.730055	-0.0250915	0.168043	-0.513881
EN-L4-IT	1.21441	0.430599	-0.180329	0.0523917	-0.0353457	0.914457	0.716709	0.258425	0.527462	-0.633122
EN-L5-IT	0.569416	0.316304	0.195447	0.157346	0.751186	0.966955	0.468872	0.39278	0.565493	-0.369307
EN-L6-IT	0.511972	0.168964	0.239056	0.0195666	1.42536	0.530398	0.0680642	0.139746	0.201467	-0.307714
EN-Non-IT-Immature	-0.404251	-0.416353	0.357024	0.134476	0.376977	0.264814	-0.162332	-0.0308821	0.0868674	-0.163932
EN-L5-ET	-0.258963	-0.406176	0.57992	-0.0120341	0.575354	0.694512	-0.278681	-0.263052	-0.187598	-0.171702
EN-L5_6-NP	0.185348	-0.125801	-0.0471726	-0.0940051	-0.140316	0.92608	-0.366762	-0.117547	0.212275	-0.0695835
EN-L6-CT	-0.2833	-0.378424	0.240178	0.0545769	0.176478	0.202617	-0.175573	-0.0197622	0.325415	-0.231912
EN-L6b	-0.0834553	-0.519326	0.275801	0.229689	-0.00379693	-0.00851694	-0.00994528	0.21848	0.503367	-0.109516
IN-dLGE-Immature (IN-NCx_dGE-Immature)	-0.419725	-0.344799	-0.163587	-0.0879754	-0.133571	-0.190848	0.377532	0.648037	0.507645	0.407986
IN-CGE-Immature	-0.385387	-0.0432028	-0.201158	-0.147343	-0.225587	-0.0866504	0.315749	0.401325	0.216979	0.297839
IN-CGE-VIP	-0.118649	0.526679	-0.213231	-0.167369	-0.408951	-0.0732648	0.310789	0.379766	-0.379145	0.141605
IN-CGE-SNCG	-0.466497	-0.0181826	-0.247873	-0.26254	-0.262763	-0.231019	0.247917	0.301219	0.150502	0.269875
IN-Mix-LAMP5	-0.362956	0.158345	-0.408884	-0.348168	-0.532585	-0.293221	0.401799	0.505763	0.488951	0.464546
IN-MGE-Immature	-0.087562	-0.152247	-0.0351873	-0.0421188	-0.0574577	-0.357823	0.339392	0.396898	0.0330363	0.13055
IN-MGE-SST	0.224644	0.147617	-0.240424	0.0313575	-0.415002	-0.248128	0.431693	0.181754	0.429054	0.211495
IN-MGE-PV	0.100928	0.434612	-0.328887	-0.111916	-0.49383	-0.31363	0.593384	0.619784	0.407191	0.351421
IPC-Glia (Tri-IPC)	-0.421578	0.151356	0.211107	-0.220087	-0.401584	-0.603166	-0.237439	0.0542946	-0.438574	0.484258
Astrocyte-Immature	-0.445279	-0.0975226	-0.00507377	-0.171019	-0.254105	-0.666347	-0.380922	-0.229377	-0.390999	0.899799
Astrocyte-Protoplasmic	-0.482384	-0.166521	-0.327511	-0.224308	-0.0575312	-0.651581	-0.477199	-0.307451	-0.411624	0.519595
Astrocyte-Fibrous	-0.498731	-0.0893427	-0.181522	-0.321997	-0.245752	-0.669709	-0.445076	-0.282063	-0.435155	0.782541
OPC	-0.497279	0.449477	0.0401258	-0.280194	-0.0914279	-0.611729	0.288204	-0.221099	-0.249575	0.27546
Oligodendrocyte-Immature	-0.526122	0.220298	0.052503	-0.297425	-0.503858	-0.632905	-0.066529	-0.130394	-0.487791	0.111243
Oligodendrocyte	-0.617379	-0.0549335	-0.608774	-0.312601	-0.666117	-0.855002	-0.806573	-0.31557	-0.311042	-0.584271
Cajal-Retzius cell	-0.360113	-0.528242	-0.174336	-0.153752	-0.225307	-0.461213	-0.188053	-0.126092	-0.128171	-0.24276
Microglia	-0.0618635	0.359714	-0.182042	1.21501	-0.629047	-0.852894	-0.929228	-0.776497	-0.66004	1.26688
Vascular	-0.378242	0.1222	-0.295392	0.0562936	-0.34275	-0.749539	-0.174206	-0.484367	-0.681091	0.979302

### Sheet: Supplementary Table 23b
Supplementary Table 23b | Odds ratio of number of enriched cells for cognitive functions and brain disorders across cell types.
Type	Fluid Intelligence	Processing Speed	Executive Function	Working memory	ASD	MDD	BPD	ADHD	SCZ	ALZ
RG-vRG	0.0656163	0.0848852	7.0114	0.554866	0.337418	0.0208842	0.146445	0.478941	0.426586	3.97359
RG-tRG	0.0710026	0.109412	2.63254	0.273191	0.379396	0.0363335	0.0932531	0.419629	0.321164	3.83085
RG-oRG	0.072082	0.226035	2.26994	0.364911	0.200712	0.0192323	0.147243	0.536643	0.250988	5.85812
IPC-EN	0.0615494	0.150259	2.68507	1.0024	0.232961	0.0750394	0.136539	0.760324	0.243581	0.0915119
EN-Newborn	0.0748461	0.172345	0.682862	0.934316	1.47683	1.39918	0.218882	0.63453	0.261622	0.0596613
EN-IT-Immature	1.33667	0.748937	2.65965	0.728799	11.4448	4.79355	0.747396	0.412648	0.277667	0.0172502
EN-L2_3-IT	21.3554	4.59613	0.430072	1.43332	0.745367	5.74306	6.15026	0.406736	0.84827	0.00811341
EN-L4-IT	16.886	2.28564	0.442425	1.03637	0.621441	7.35591	6.27105	1.73781	4.09512	0.0228567
EN-L5-IT	3.29407	1.48795	1.49526	1.19073	5.96988	6.88602	2.08188	2.0924	3.98562	0
EN-L6-IT	2.6891	0.658559	1.48042	0.597243	15.8129	2.4078	0.416554	0.721482	1.30996	0.0025091
EN-Non-IT-Immature	0.0976412	0.162328	1.95662	1.41594	1.64004	0.916272	0.313867	0.55295	0.845357	0.111914
EN-L5-ET	0.16602	0.175642	3.88367	0.809239	2.55952	4.3207	0.185486	0.283915	0.317267	0.0178144
EN-L5_6-NP	0.881964	0.47404	0.537202	0.81671	0.424383	5.37768	0.135167	0.371786	0.849135	0
EN-L6-CT	0.308862	0.194449	1.28328	0.995559	0.660292	0.646558	0.306208	0.584936	1.736	0.0402213
EN-L6b	0.381231	0.129591	1.42012	1.92287	0.438391	0.264977	0.501118	1.5421	4.31591	0.0723142
IN-dLGE-Immature (IN-NCx_dGE-Immature)	0.0579946	0.159292	0.464274	0.470857	0.35248	0.0698393	0.847028	5.83424	2.0791	0.521346
IN-CGE-Immature	0.123011	0.554054	0.436504	0.635525	0.319148	0.208578	1.00333	3.62282	1.35966	0.528408
IN-CGE-VIP	0.184146	4.33245	0.338657	0.521231	0.144226	0.141587	0.835484	2.3179	0.233327	0.136474
IN-CGE-SNCG	0.0897605	0.642369	0.383238	0.5231	0.376969	0.12347	0.962825	2.98093	0.967192	0.536895
IN-Mix-LAMP5	0.0874029	0.705989	0.179093	0.355551	0.0888652	0.0673878	1.85874	6.26038	3.12124	0.713332
IN-MGE-Immature	0.200456	0.292749	0.882193	0.488901	0.554827	0.0980097	1.43649	2.47428	0.513964	0.311227
IN-MGE-SST	0.528887	1.10044	0.329554	0.765915	0.164508	0.126046	1.9662	1.13728	2.92559	0.335169
IN-MGE-PV	0.471956	2.17954	0.232329	0.617799	0.118919	0.0765536	2.68161	5.87918	1.74537	0.869313
IPC-Glia (Tri-IPC)	0.0288969	0.554472	0.65388	0.509348	0.100761	0.0372718	0.24449	0.849433	0.194966	0.912912
Astrocyte-Immature	0.0511237	0.38211	0.701784	0.376966	0.334349	0.0340644	0.140498	0.451852	0.147125	7.94604
Astrocyte-Protoplasmic	0.101856	0.349921	0.185103	0.380513	0.616463	0.0536418	0.11205	0.387062	0.154469	3.59834
Astrocyte-Fibrous	0.0624131	0.476111	0.389461	0.329331	0.394828	0.0418965	0.138001	0.447997	0.183968	6.3925
OPC	0.0466284	3.29738	0.390878	0.286341	0.103571	0.0272887	1.46374	0.381312	0.249854	0.412124
Oligodendrocyte-Immature	0.0406078	1.674	0.641547	0.389442	0.0967444	0.0399127	0.571012	0.522658	0.206591	0.400821
Oligodendrocyte	0.0259159	0.59344	0.075267	0.345019	0.0311626	0.004311	0.0343331	0.26545	0.210526	0.00232854
Cajal-Retzius cell	0.161322	0.185895	1.12057	1.31626	0.384492	0.0882712	0.897195	0.974778	0.81246	0.168578
Microglia	0.170519	2.28032	0.291655	30.6253	0.0423811	0.0173694	0.0262607	0.140834	0.0948297	21.9648
Vascular	0.151756	1.24257	0.549377	0.911095	0.173429	0.0434817	0.32387	0.242699	0.112742	8.70121

### Sheet: Supplementary Table 23c
Supplementary Table 23c | FDR for number of enriched cells for cognitive functions and brain disorders across cell types.
Type	Fluid Intelligence	Processing Speed	Executive Function	Working memory	ASD	MDD	BPD	ADHD	SCZ	ALZ
RG-vRG	1	1	0	1	1	1	1	1	1	0
RG-tRG	1	1	6.78008e-48	1	1	1	1	1	1	9.49156e-60
RG-oRG	1	1	2.50763e-47	1	1	1	1	1	1	1.04851e-188
IPC-EN	1	1	4.46363e-283	1	1	1	1	1	1	1
EN-Newborn	1	1	1	1	1.32343e-86	6.04385e-79	1	1	1	1
EN-IT-Immature	2.54252e-32	1	0	1	0	0	1	1	1	1
EN-L2_3-IT	0	0	1	1.69789e-26	1	0	0	1	1	1
EN-L4-IT	0	0	1	1	1	0	0	0	9.96218e-117	1
EN-L5-IT	0	1.38776e-33	7.36654e-37	0.110082	0	0	7.30733e-162	0	1.47493e-116	1
EN-L6-IT	6.5222e-294	1	5.48394e-28	1	0	2.40969e-259	1	6.13671e-09	1	1
EN-Non-IT-Immature	1	1	4.36461e-124	7.00773e-20	7.9402e-73	1	1	1	1	1
EN-L5-ET	1	1	1.58214e-79	1	4.71488e-36	1.99601e-119	1	1	1	1
EN-L5_6-NP	1	1	1	1	1	1.05842e-249	1	1	1	1
EN-L6-CT	1	1	0.0126035	1	1	1	1	1.88904e-27	1	1
EN-L6b	1	1	6.20923e-20	4.42372e-69	1	1	1	0	8.77815e-25	1
IN-dLGE-Immature (IN-NCx_dGE-Immature)	1	1	1	1	1	1	1	2.42128e-35	2.17218e-294	1
IN-CGE-Immature	1	1	1	1	1	1	1	0.0197546	1.91796e-140	1
IN-CGE-VIP	1	0	1	1	1	1	1	1	9.86799e-78	1
IN-CGE-SNCG	1	1	1	1	1	1	1	1	7.43013e-53	1
IN-Mix-LAMP5	1	1	1	1	1	1	1.94165e-28	1.42816e-106	0	1
IN-MGE-Immature	1	1	1	1	1	1	2.2094e-12	1	4.15196e-86	1
IN-MGE-SST	1	1	1	1	1	1	2.13629e-137	0	1	1
IN-MGE-PV	1	4.09947e-128	1	1	1	1	9.71782e-255	3.29066e-54	0	1
IPC-Glia (Tri-IPC)	1	1	1	1	1	1	1	1	1	1
Astrocyte-Immature	1	1	1	1	1	1	1	1	1	0
Astrocyte-Protoplasmic	1	1	1	1	1	1	1	1	1	2.47902e-99
Astrocyte-Fibrous	1	1	1	1	1	1	1	1	1	0
OPC	1	0	1	1	1	1	6.47632e-45	1	1	1
Oligodendrocyte-Immature	1	2.13058e-05	1	1	1	1	1	1	1	1
Oligodendrocyte	1	1	1	1	1	1	1	1	1	1
Cajal-Retzius cell	1	1	1	1	1	1	1	1	1	1
Microglia	1	3.02703e-126	1	0	1	1	1	1	1	0
Vascular	1	1	1	1	1	1	1	1	1	0
