## Supplementary Tables for "Molecular and cellular dynamics of the developing human neocortex at single-cell resolution": Supplementary Table 24.xlsx

### Sheet: Supplementary Table 24a
Supplementary Table 24a | Mean Standardized Scavenge trait relevance scores (TRS) for cognitive functions and brain disorders across regions.
Region	Fluid Intelligence	Processing Speed	Executive Function	Working memory	ASD	MDD	BPD	ADHD	SCZ
General	-0.319948	-0.450344	0.106554	0.394721	-0.150476	-0.203263	-0.171505	-0.171505	0.112564
PFC	0.0479579	0.0866366	0.0107293	-0.0542957	0.0723713	-0.0164228	0.0436788	0.0436788	-0.00132186
V1	0.0908181	0.101392	-0.0671428	-0.118772	-0.0261262	0.122493	0.0238481	0.0238481	-0.0534406

### Sheet: Supplementary Table 24b
Supplementary Table 24b | Odds ratio of number of enriched cells for cognitive functions and brain disorders across regions.
Region	Fluid Intelligence	Processing Speed	Executive Function	Working memory	ASD	MDD	BPD	ADHD	SCZ
General	0.0165461	0.0188985	0.247086	0.0964659	0.0593578	0.0652905	0.0489921	0.0744581	0.0766002
PFC	0.166589	0.123349	0.0916728	0.0900069	0.174431	0.190568	0.137514	0.084506	0.0966331
V1	0.199341	0.133723	0.0884572	0.0767758	0.146294	0.269423	0.162518	0.0891275	0.0735139

### Sheet: Supplementary Table 24c
Supplementary Table 24c | FDR for number of enriched cells for cognitive functions and brain disorders across regions.
Region	Fluid Intelligence	Processing Speed	Executive Function	Working memory	ASD	MDD	BPD	ADHD	SCZ
General	1	1	1.14201e-14	0	1	1	1	1	1
PFC	2.35942e-75	1.39077e-99	4.50982e-09	1	0	1	6.77519e-19	0.42705	5.3417e-81
V1	0	6.89882e-166	1	1	0.07043	0	3.13707e-229	1.26364e-09	1

### Sheet: Supplementary Table 24d
Supplementary Table 24d | Mean Standardized Scavenge trait relevance scores (TRS) for cognitive functions and brain disorders across stages.
Stage	Fluid Intelligence	Processing Speed	Executive Function	Working memory	ASD	MDD	BPD	ADHD	SCZ
First_trimester	-0.306034	-0.471908	0.489528	0.102563	-0.246729	-0.335725	-0.139605	0.0309371	0.0373621
Second_trimester	-0.278027	-0.297007	0.262374	0.0125471	0.371181	0.194921	-0.150582	-0.00700198	-0.104737
Third_trimester	0.280363	0.241977	0.170941	0.0718552	0.237427	0.246405	0.283955	0.209008	0.109244
Infancy	0.390399	0.351328	-0.127213	0.0816009	-0.0444437	0.138145	0.350352	0.117311	0.176326
Adolescence	-0.0348825	0.108714	-0.462508	-0.164763	-0.398508	-0.330362	-0.217593	-0.204255	-0.104377

### Sheet: Supplementary Table 24e
Supplementary Table 24e | Odds ratio of number of enriched cells for cognitive functions and brain disorders across stages.
Stage	Fluid Intelligence	Processing Speed	Executive Function	Working memory	ASD	MDD	BPD	ADHD	SCZ
First_trimester	0.0851692	0.129653	3.79108	1.19548	0.193282	0.0936567	0.362314	0.928269	0.767818
Second_trimester	0.120145	0.188565	2.33884	0.752026	3.20034	1.18615	0.253334	0.839101	0.505238
Third_trimester	1.74372	1.48362	1.2303	0.904512	2.18525	1.63417	1.43685	1.52713	1.08809
Infancy	3.52259	2.90646	0.323385	1.20026	0.706576	1.68354	3.08019	1.38387	1.81428
Adolescence	1.37535	1.41363	0.128237	1.07628	0.199261	0.636531	1.04774	0.679723	1.10467

### Sheet: Supplementary Table 24f
Supplementary Table 24f | FDR for number of enriched cells for cognitive functions and brain disorders across stages.
Stage	Fluid Intelligence	Processing Speed	Executive Function	Working memory	ASD	MDD	BPD	ADHD	SCZ
First_trimester	1	1	0	1.42643e-14	1	1	1	0.998548	1
Second_trimester	1	1	0	1	0	4.28091e-53	1	1	1
Third_trimester	6.89205e-231	2.47606e-86	4.71772e-25	0.999979	0	2.45583e-212	1.16233e-83	5.32219e-81	6.41845e-05
Infancy	0	0	1	2.11919e-27	1	0	0	1.57056e-83	0
Adolescence	7.89302e-135	8.09767e-122	1	6.8971e-06	1	1	0.000503298	1	1.14875e-10
